# Peptide-based quorum sensing systems in *Paenibacillus polymyxa*

**DOI:** 10.1101/767517

**Authors:** Maya Voichek, Sandra Maaß, Tobias Kroniger, Dörte Becher, Rotem Sorek

**Affiliations:** Department of Molecular Genetics, Weizmann Institute of Science, Rehovot 76100, Israel; Institute of Microbiology, Department of Microbial Proteomics; Center for Functional Genomics of Microbes, University of Greifswald, Germany

## Abstract

*Paenibacillus polymyxa* is an agriculturally important plant growth-promoting rhizobacterium. Many *Paenibacillus* species are known to be engaged in complex bacteria-bacteria and bacteria-host interactions, which in other species were shown to necessitate quorum sensing communication. However, to date no quorum sensing systems have been described in *Paenibacillus*. Here we show that the type strain *P. polymyxa* ATCC 842 encodes at least 16 peptide-based communication systems. Each of these systems is comprised of a pro-peptide that is secreted to the growth medium and processed to generate a mature short peptide. Each peptide has a cognate intracellular receptor of the RRNPP family, and we show that external addition of *P. polymyxa* communication peptides leads to reprogramming of the transcriptional response. We found that these quorum sensing systems are conserved across hundreds of species belonging to the *Paenibacillaceae* family, with some species encoding more than 25 different peptide-receptor pairs, representing a record number of quorum sensing systems encoded in a single genome.
