## Supplementary material for "Peptide-based quorum sensing systems in *Paenibacillus polymyxa*": Table S1: AloR genes and corresponding AloP sequences identified in P. polymyxa strains

### Sheet: Table S1
Table S1: AloR genes and corresponding AloP sequences identified in P. polymyxa strains
AloR Locus Tag	Genome Name	AloR Length (aa)	Alo clade	AloP small ORF sequence (predicted signal sequence)
Ga0132786_10257	Paenibacillus polymyxa KF-1	472	Alo1/Alo8	MLKKMTLLIVASSFLFFPVLTQHIQILVQVGGS
Ga0124138_114812	Paenibacillus polymyxa Mc5Re-14	472	Alo1/Alo8	MLKKMTLLIVASSFLFFPVLTQHIQILVQVGGS
PPTDRAFT_00471	Paenibacillus polymyxa N.R. Smith 1105, ATCC 842	472	Alo1/Alo8	MLRKIGLLIVASSFLVFMTVPGIQILVQVGGS (*)
Ga0077245_1354	Paenibacillus polymyxa NRRL B-30509	472	Alo1/Alo8	MLRKIGLLIVASSFLVFMTVPGIQILVQVGGS (*)
Ga0077875_112717	Paenibacillus polymyxa Sb3-1	472	Alo1/Alo8	MLKKMTLLIVASSFLFFPVLTQHIQILVQVGGS
Ga0069458_112717	Paenibacillus polymyxa CF05	470	Alo1/Alo8	MLKKMALLIVASSFLFFITGPVLTQHIQILVQIGGA
Ga0054570_101248	Paenibacillus polymyxa CICC 10580	470	Alo1/Alo8	MLKKVALLIVASSFLFFITGPVLTQHIQILVQIGGA
Ga0074073_1008451	Paenibacillus polymyxa EBL06	470	Alo1/Alo8	MLKKMALLIVASSFLFFITGPVLTQHIQILVQIGGA
PPTDRAFT_02798	Paenibacillus polymyxa N.R. Smith 1105, ATCC 842	470	Alo1/Alo8	MLKKMALLIVASSFLFFITGPVLTQHIQILVQIGGA
Ga0077245_12849	Paenibacillus polymyxa NRRL B-30509	470	Alo1/Alo8	MLKKMALLIVASSFLFFITGPVLTQHIQILVQIGGA
Ga0126227_101886	Paenibacillus polymyxa CCI-25	487	Alo2	MLKKTVLLIIAASFLLFIITVPDQALNHHSIQPQVTIGGA
Ga0069458_11517	Paenibacillus polymyxa CF05	472	Alo2	MLKKTVLLIIAASFLLFIVTVPDQAFNHHSIQPQVTIGGA
X809_02190	Paenibacillus polymyxa CR1	473	Alo2	MLKKMVLLIIAASFLFIVTVPDQALNHHNSIQPYVTIGGA
Ga0124138_111068	Paenibacillus polymyxa Mc5Re-14	386	Alo2	MLKKTVLLIIAASFLLFIITVPDQAFNHHSIQPQVTIGGA
PPTDRAFT_00474	Paenibacillus polymyxa N.R. Smith 1105, ATCC 842	300	Alo2	MLKKTVLLIIAASFLLFIVTVPDQAFNHHSIQPQVTIGGA
Ga0039097_01622	Paenibacillus polymyxa WLY78	473	Alo2	MLKKMVLLIIAASFLFIVTVPDQALNHHNSIQPYVTIGGA
Ga0175683_113020	Paenibacillus polymyxa YC0136	471	Alo2	MLRKMVLLIIAASFLFIVTVPVPVQSLDIRPQVQVGGS
Ga0176027_11524	Paenibacillus polymyxa YC0573	473	Alo2	MLKKMVLLIIAASFLFIVTVPDQALNHHNSIQPYVTIGGA
Ga0176027_111269	Paenibacillus polymyxa YC0573	460	Alo3	MIKKMALLLAMTSLLLVFAVPIQGLPQGHGTISTTGIIGGA
Ga0124138_111212	Paenibacillus polymyxa Mc5Re-14	461	Alo3	MIEKTVLLFVATSLLLVFPLQVPIGVPNGNTIQT
Ga0132786_101269	Paenibacillus polymyxa KF-1	466	Alo3	MIKKTVLILATISFLLVVGLPVPTEIPSANTVQVQGHIGTA
Ga0175682_111144	Paenibacillus polymyxa J	460	Alo3	MIEKTDLQFVATNFYLYLHYQFQLESQALTQSKFKDMLVQLKQFYFFMGQ
X809_05355	Paenibacillus polymyxa CR1	461	Alo3	LTKKMVFLFAITSFLLVLAVPIQGPNQGHGTISTTGIIGGA
Ga0039097_01744	Paenibacillus polymyxa WLY78	465	Alo3	MIKRMAFCLTVTSFLLVFTVPAQAGNLSHDTIQTQGHVGGS
Ga0126227_103444	Paenibacillus polymyxa CCI-25	465	Alo3	MIKRMAFFLAVASFLLVFTVPAQTANLSHDTIQTQGHVGGM
Ga0175683_113653	Paenibacillus polymyxa YC0136	465	Alo3	MIKRMAFFLAVTSFLLVFTVPVQAGNLSHDTIQTQGHVGGS
Ga0069458_111110	Paenibacillus polymyxa CF05	465	Alo3	MIKRMAFFLVVISSLLVFTVPVQTGNLSHDTIQTQGHVGGM
Ga0077875_111090	Paenibacillus polymyxa Sb3-1	465	Alo3	MIKKMAFCLAVTSFLLVFTVSAQTANLSHGTIQVQGHIGGS
Ga0074073_1002211	Paenibacillus polymyxa EBL06	465	Alo3	MIKKMAFCLAVTSFLLVFTVPAQTANLSHGTIQVQGHIGGS
Ga0054570_11182	Paenibacillus polymyxa CICC 10580	465	Alo3	MIKKMAFCLAVTSFLLVFTVPAQTANLSHGTIQVQGHIGGS
PPTDRAFT_01046	Paenibacillus polymyxa N.R. Smith 1105, ATCC 842	465	Alo3	MIKKMAFCLAVTSFLLVFTVPAQTANLSHGTIQVQGHIGGS
Ga0077245_107132	Paenibacillus polymyxa NRRL B-30509	465	Alo3	MIKKMAFCLAVTSFLLVFTVPAQTANLSHGTIQVQGHIGGS
Ga0039097_04240	Paenibacillus polymyxa WLY78	453	Alo4	MKRKIITTLLVTSFMLVAVVVAPIQFQDKGSSYQPAHHGEI
Ga0126227_105828	Paenibacillus polymyxa CCI-25	458	Alo4	MGRKVMIAFLVTSFTLAAVMIIPLQYQDRGSTYEPTGKHGGM (*)
Ga0069458_111577	Paenibacillus polymyxa CF05	458	Alo4	MGRKVMIAFLVTSFTLAAVMVTPLQYQDKGSTYEPTGKHGGM
Ga0054570_111552	Paenibacillus polymyxa CICC 10580	458	Alo4	MKRKIILTFLATSFMLVAIVTAPLLFHDQEYGYQPSHHGEM (*)
X809_08300	Paenibacillus polymyxa CR1	457	Alo4	MRRKIILTLLVTSFMLLTIVIPPAGYQDIEHNYQPTYHGEM
Ga0074073_1001606	Paenibacillus polymyxa EBL06	443	Alo4	MKRKIILTFLATSFMLVAIVTAPLLFHDQEHGYQPSHHGEM
Ga0175682_111664	Paenibacillus polymyxa J	458	Alo4	MKRKIVLTLWVTSFLVLTIMVPPFQYQDDGFNYEPTGHHGGI
Ga0132786_101725	Paenibacillus polymyxa KF-1	458	Alo4	MKREVILSFLVTSFILVVVVLPLQYQDKGSIYEPTGQHGGM (*)
Ga0124138_11760	Paenibacillus polymyxa Mc5Re-14	458	Alo4	MKCKIILAFLATSFMLVTIATASLQFHDQESSYQPTYHGEM
PPTDRAFT_01711	Paenibacillus polymyxa N.R. Smith 1105, ATCC 842	458	Alo4	MKRKIILTILVTSFMLLTLVNPSAGYQNSEHNYEPAQHGEM
Ga0077245_13012	Paenibacillus polymyxa NRRL B-30509	458	Alo4	MGRKVMIAFLVTSFTLAAVMVTPLQYQDKGSTYEPTGKHGGM
Ga0077875_111537	Paenibacillus polymyxa Sb3-1	458	Alo4	MKRKIILTILVTSFMLLTLVNPSAGYQNSEHNYESAQHGEM
Ga0039097_02286	Paenibacillus polymyxa WLY78	443	Alo4	MGRKVMIAFLVTSLTLAAVMVIPLQYQDKGSTYEPTGKHGGM
Ga0175683_114142	Paenibacillus polymyxa YC0136	457	Alo4	MKRKIILTFLATSFMLVAIVTAPLLFHGQEHGYQPSHHGEM
Ga0176027_111755	Paenibacillus polymyxa YC0573	457	Alo4	MKRKIILTFLATSFMLVAIVTAPLLFHGQEHGYQPSHHGEM
Ga0126227_105825	Paenibacillus polymyxa CCI-25	352	Alo5	MKSKLSPPFQFYVSSQWRHLLLSIERMARITDQRVTTWQSENKMLSSLKSQPLEGVRV
Ga0069458_111579	Paenibacillus polymyxa CF05	456	Alo5	MKMKNKLIPPFQLQIKCF
Ga0054570_111554	Paenibacillus polymyxa CICC 10580	456	Alo5	MKMKNKLIPPFQLQIKCF
X809_08310	Paenibacillus polymyxa CR1	457	Alo5	MKMKSKLIPPS
Ga0074073_1001604	Paenibacillus polymyxa EBL06	457	Alo5	TKRKSKLIPPFQLQIKCF
Ga0175682_111666	Paenibacillus polymyxa J	457	Alo5	MKSKLIPPFQFYVSSQWRHLLLSIERMARITDQRVTTWQSENKMLSS
Ga0132786_101727	Paenibacillus polymyxa KF-1	457	Alo5	MKSKLIPPFQFYVSSQ
Ga0124138_11758	Paenibacillus polymyxa Mc5Re-14	456	Alo5	RKSKLIPPFQF
PPTDRAFT_01713	Paenibacillus polymyxa N.R. Smith 1105, ATCC 842	457	Alo5	MKMKNKLIIANKMLLNSKLHLTLIPELQGMVVRDLKANSAAH
Ga0077245_13010	Paenibacillus polymyxa NRRL B-30509	456	Alo5	RKSKLIPPFQLQIKCF
Ga0077875_111539	Paenibacillus polymyxa Sb3-1	456	Alo5	TKRKSELIPPFQLQIKCF
Ga0039097_02288	Paenibacillus polymyxa WLY78	457	Alo5	MKSKLIPPFQFMLVAVKAPPIEH
Ga0175683_114144	Paenibacillus polymyxa YC0136	457	Alo5	MKMKSKLIPPP
Ga0176027_111757	Paenibacillus polymyxa YC0573	457	Alo5	MKMKSKLIPPS
PPTDRAFT_01722	Paenibacillus polymyxa N.R. Smith 1105, ATCC 842	447	Alo6	MKRLIKGLFATTFLLVFIASTQTINLQDFGMPQAFSNGGFSVFGWHIGS
Ga0175683_114154	Paenibacillus polymyxa YC0136	454	Alo6	GVS-FRKLCTTTFLLVLVISTQTMSSQVTTIPTATPSVGFKFRAGRL
X809_08370	Paenibacillus polymyxa CR1	454	Alo6	GVS-FRKLCTTTFLLVLVISTQTMSSQVTTIPTATPSVGFKFRAGRLEV
Ga0054570_111564	Paenibacillus polymyxa CICC 10580	447	Alo6	MKRLIKGLFATTFLLVFIASTQTINLQDFGMPQAFSNGGFSVFGWHIGS
Ga0054570_1111078	Paenibacillus polymyxa CICC 10580	285	Alo7	MKKLISRPLSLSLFSLLVFVTSHDLITVFYHGANH
Ga0124138_11152	Paenibacillus polymyxa Mc5Re-14	285	Alo7	MKKLISRPLSLSLFSLLVFVTSHDLITVFYHGANH
Ga0074073_100190	Paenibacillus polymyxa EBL06	285	Alo7	MKKLISRPLSLSLFSLLVFVTSHDLITVFYHGANH
X809_11110	Paenibacillus polymyxa CR1	285	Alo7	MKKLISRPLSLSLFSLLVFVTSHDLITVFYHGANH
Ga0132786_1011321	Paenibacillus polymyxa KF-1	285	Alo7	MKKLISRPLSLSLFSLLVFVTSHDLITVFYHGANH
Ga0069458_112102	Paenibacillus polymyxa CF05	285	Alo7	MKKLISRPLSLSLFSLLVFVTSHDLITVFYHGANH
Ga0175683_114746	Paenibacillus polymyxa YC0136	285	Alo7	MKKLISRPLSLSLFSLLVFVTSHDLITVFYHGANH
Ga0126227_102343	Paenibacillus polymyxa CCI-25	285	Alo7	MKKLISRPLSLSLFSLLVFVTSHDLITVFYHGANH
Ga0176027_112355	Paenibacillus polymyxa YC0573	285	Alo7	MKKLISRPLSLSLFSLLVFVTSHDLITVFYHGANH
Ga0077245_102509	Paenibacillus polymyxa NRRL B-30509	285	Alo7	MKKLISRPLSLSLFSLLVFVTSHDLITVFYHGANH
Ga0039097_05393	Paenibacillus polymyxa WLY78	285	Alo7	MKKLISRSLSLSLFSLLVFVTSHDLITVFYHGANH
Ga0077875_112078	Paenibacillus polymyxa Sb3-1	285	Alo7	MKKLISRPLSLSLFSLLVFVTSHDLITVFYHGANH
Ga0175682_112212	Paenibacillus polymyxa J	285	Alo7	MKKLISRPLSLSLFSLLVFVTSHDLITVFYHGANH
PPTDRAFT_02243	Paenibacillus polymyxa N.R. Smith 1105, ATCC 842	285	Alo7	MKKLISRPLSLSLFSLLVFVTSHDLITVFYHGANH
Ga0126227_105111	Paenibacillus polymyxa CCI-25	472	Alo9	MLKKMALLIVASSFLFFITVPAHNHEQLIQTLVQIGGF
Ga0069458_112728	Paenibacillus polymyxa CF05	471	Alo9	MLKRMALLIVASSFLFFITVPAHNHDQLIQTFVQIGGF
Ga0054570_101256	Paenibacillus polymyxa CICC 10580	471	Alo9	MLKRMALLIVASSFLFFLTVSAHNHDQLIQTFVQIGGF
X809_15390	Paenibacillus polymyxa CR1	473	Alo9	MLKKMALLIVASSFLFFITVPVHNHDQLIQTLVQIGGF
Ga0175682_113018	Paenibacillus polymyxa J	472	Alo9	MLKKMALLIVASSFLFFITVPADNHEQLIQTLVQIGGF
Ga0077245_12860	Paenibacillus polymyxa NRRL B-30509	471	Alo9	MLKRMALLIVASSFLFLIIVPAHNHDQLIQTFVQIGGF
Ga0175683_11217	Paenibacillus polymyxa YC0136	472	Alo9	MLKKMELLIVASSFLFFITVPAHNHDQLIQTLVQIGGF
Ga0176027_113213	Paenibacillus polymyxa YC0573	392	Alo9	MLKKMALLIVASSFLFFITVPAHIHDQLIQTLVQIGGF
Ga0074073_1008434	Paenibacillus polymyxa EBL06	471	Alo9	MFKKVVLLIIAASFLLIVTVPDQAFNHHHSIQPNVTIGGF
Ga0132786_10273	Paenibacillus polymyxa KF-1	443	Alo9	MLKKITLSIISSSFLFFLVVPGIQILVQIGGF (*)
Ga0132786_105238	Paenibacillus polymyxa KF-1	477	Alo9	MFKKMVLLIIAASFLLIVTVPDQAFNHHHSIQPNVTIGGF
Ga0124138_114793	Paenibacillus polymyxa Mc5Re-14	477	Alo9	MLKKITLSIISSSFLFFLTVPGIQILVQIGGF
Ga0124138_113737	Paenibacillus polymyxa Mc5Re-14	477	Alo9	MFKKMVLLIIAASFLLIVTVPDQAFNHHHSIQPNVTIGGF
PPTDRAFT_02818	Paenibacillus polymyxa N.R. Smith 1105, ATCC 842	471	Alo9	MFKKVVLLIIAASFLLIVTVPDQAFNHHHSIQPNVTIGGF
Ga0077245_12871	Paenibacillus polymyxa NRRL B-30509	258	Alo9	MFKKVVLLIIAASFLLIVTVPDQAFNHHRSIQPNVTIGGF
Ga0039097_00555	Paenibacillus polymyxa WLY78	285	Alo9	MFKKMVLLVIAASFLFIVTMPDQAFNHHHSIQPNVTIGGF
Ga0175682_111389	Paenibacillus polymyxa J	472	Alo10	MLKKTVMLIIASSFLFTLTVPIYVDRHNEGFQIFATHGGA
Ga0175682_112880	Paenibacillus polymyxa J	471	Alo10	MLRKMALLIVAASFLFIVTIPAQTHSHHQNIVLFDQQGGA
PPTDRAFT_03195	Paenibacillus polymyxa N.R. Smith 1105, ATCC 842	471	Alo10	MLRKMALLIVATSFLFIVTLPVQTDGQHQNIVLYDQHGGA
PPTDRAFT_03195	Paenibacillus polymyxa N.R. Smith 1105, ATCC 842	471	Alo10	MLKKTVMLIIASSFLFTLAVPIYVDGHIGGFQVFATHGGA
Ga0039097_02307	Paenibacillus polymyxa WLY78	405	Alo10	MLKKVVMLIVVSSFLFTLAVPIYLDSHDGGFQVFATHGGA
Ga0176027_112143	Paenibacillus polymyxa YC0573	472	Alo10	MLRKMVLLIIATSFLFIVTAPVQTHSQHQSIGLYDQQGGA
Ga0175683_112282	Paenibacillus polymyxa YC0136	465	Alo11	MIKKMAFFLTVTSLLLVFAVPVQAGHPSSSTIQTQGHIGGA
Ga0126227_101291	Paenibacillus polymyxa CCI-25	464	Alo11	MIKKMALLLAAASFVLVLPVQAKDPTLGTFKPQEHIGSA
Ga0175682_115094	Paenibacillus polymyxa J	464	Alo11	MIKKMALLLAAASFVLVLPVQAKDPTLGTFKPQEHIGSA
Ga0054570_117158	Paenibacillus polymyxa CICC 10580	465	Alo11	MIKKMALILVTVSCILVFVVPAQNPTSGMLTPQDHIGGM
Ga0175683_113134	Paenibacillus polymyxa YC0136	464	Alo11	MIKKMALILVTVSCLLVLIVPAQNPTSGMLTPQDHIGGA
Ga0077245_1435	Paenibacillus polymyxa NRRL B-30509	462	Alo11	MIKKMALILVTVSCLLVFLVPAQNPTSGMLTPQDHVGGA
PPTDRAFT_04223	Paenibacillus polymyxa N.R. Smith 1105, ATCC 842	475	Alo11	MKKKMVFFLAVSFGLMFVASAQLPFEQHQASGLISTQGYIGGA
Ga0175683_111725	Paenibacillus polymyxa YC0136	468	Alo12	MKRIMPMITVLVGIYNSKFHSNSSYNTLLRGCSRFKRGCSRF
PPTDRAFT_04756	Paenibacillus polymyxa N.R. Smith 1105, ATCC 842	468	Alo12	TKKTMPMITVLVGIYNSKIHSNSSYNTYLRGCSHFKGGYSRFLAVAGSCDFSYGKDRFAR
Ga0069458_114272	Paenibacillus polymyxa CF05	468	Alo12	TKKTMPMITVLVGIYNSKIHSNSSYNTYLRGCSHFKGGYSRFLAVAGSCDFSYGKDRFAR
Ga0039097_05575	Paenibacillus polymyxa WLY78	468	Alo12	MKRIMPMITVPADIYNSKFPSNSSYNTLLRGYSRFKRGCSRFLAAAVACDF
X809_22960	Paenibacillus polymyxa CR1	468	Alo12	MKRIMPMIIVPVGIYNSKFHSNSSYNTLLRGCSCFKRGCSRFLATVVACDF
Ga0126227_100667	Paenibacillus polymyxa CCI-25	468	Alo12	MKRIMPMITVPVDIYNSKFHSNSSYNTLLRGCSCFKRGCSRFLVAAVACDF
Ga0077875_114266	Paenibacillus polymyxa Sb3-1	468	Alo12	MKKIMPMITVRVGIYKSKFHSNSSYNTYLRGCSHFKGGYSRFLAVAGSCDFSYGKDCFAR
Ga0054570_103516	Paenibacillus polymyxa CICC 10580	468	Alo12	TKKTMPMITVLVGIYNSKIHSNSSYNTYLRGCSHFKGEYSRFLAVAGSCDFSYGRTVLRVDKFRMQD
Ga0132786_10864	Paenibacillus polymyxa KF-1	468	Alo12	MKKIMPMITVRVGIYKSKFHSNSSYNTYLRGCSHFKGGYSRFLAVAGSCDFSYGKDCFAR
Ga0077245_106137	Paenibacillus polymyxa NRRL B-30509	468	Alo12	MKKIMPMITVRVGIYKSKIHSNSSYNTYLRGCSHFKGGYSRFLAVAGSCDFSYGKDCFAR
Ga0176027_114708	Paenibacillus polymyxa YC0573	468	Alo12	MKRIMPMITVLVGISNSKFHSNSSYNTLLRGCSCFKRGCSRFLATVVACDF
Ga0124138_113122	Paenibacillus polymyxa Mc5Re-14	468	Alo12	MKKIMPMITVRVGIYKSKFHSNSSYNTYLRGCSHFKGGYSRFLAVAGSCDFSYGKDCFAR
Ga0175682_114496	Paenibacillus polymyxa J	468	Alo12	MKRIMPMITVPVDIYNSKFHSNSSYNTLLRGCSCFKRGCSRFLAAAVACDF
PPTDRAFT_04976	Paenibacillus polymyxa N.R. Smith 1105, ATCC 842	467	Alo13	MKKVFLSLLLSLIVVSNIGNLSYFHNITIGNGSQITVSSHGRGG
Ga0074073_100940	Paenibacillus polymyxa EBL06	467	Alo13	MKKGYLMVLALGILFFSIFPFYNPINVEASDMIIVFNHGMG
X809_24580	Paenibacillus polymyxa CR1	467	Alo13	MRKVLLSLLLSLIVVSNIGVLSSFHDIIVSNNSHISVSSHGRGG
Ga0039097_00106	Paenibacillus polymyxa WLY78	473	Alo13	MMKKLTMFSLLALSLINFVSFGKTVNTNLDIFGHGNGNYSTYGHGNGH
Ga0054570_10840	Paenibacillus polymyxa CICC 10580	473	Alo13	MMKRLTMFSLLALSLISFVSFEKSINANVDIFGHGNENYSTYGHGNGH
Ga0077875_114477	Paenibacillus polymyxa Sb3-1	460	Alo13	MRVKNLKYILILGVFSFLAFSHNIIVFGHGAGA
Ga0077245_10519	Paenibacillus polymyxa NRRL B-30509	457	Alo13	MQFKNLKYMLIIGLFGFLELSHTITVFGHGTGA
Ga0069458_114558	Paenibacillus polymyxa CF05	457	Alo13	MQFKNLKYMLIIGLFGFLELSHTITVFGHGTGA
Ga0124138_112908	Paenibacillus polymyxa Mc5Re-14	467	Alo13	MHKKAMFIVLFIGLSSLSDLGSKIIIFAHGIGA
Ga0176027_114963	Paenibacillus polymyxa YC0573	473	Alo13	MMKKLTMFSLLALSLINFVSFGKTVNTNLDIFGHGNGNYSTYGHGNGH
Ga0126227_101766	Paenibacillus polymyxa CCI-25	469	Alo13	MQVKNLKYMLIIGLFSFLELTHTITVFGHGTGA
Ga0175682_114710	Paenibacillus polymyxa J	469	Alo13	MQVKNLKYMLIIGLFSFLELTHTITVFGHGTGA
Ga0175683_111939	Paenibacillus polymyxa YC0136	473	Alo13	MMKKLTMFSLLALSLINFVSFGKTVNTNLDIFGHGNGNYSTYGHGNGH
Ga0132786_10337	Paenibacillus polymyxa KF-1	460	Alo13	MRVKNLKYILILGVFSFLAFSHNIIVFGHGAGA
PPTDRAFT_04977	Paenibacillus polymyxa N.R. Smith 1105, ATCC 842	465	Alo14	MIKLIISSPSRYCLRNIRIIRLK
X809_24590	Paenibacillus polymyxa CR1	465	Alo14	MIRLSISGLSRYCLRNTKTIRHMNNGQNMKKYLKLSNITLSK
Ga0039097_00108	Paenibacillus polymyxa WLY78	465	Alo14	MIKRTISSLLHYYLKSIKIIPHTNNRRNMENCLKKYSIMRNTCFLELQKGYVFCYLIEQNSVAFFNFS
Ga0054570_10841	Paenibacillus polymyxa CICC 10580	465	Alo14	MIKSTISSLLHYYLRSIKIIPRADNGRNMKNCLKKCSIMQAR
Ga0054570_10844	Paenibacillus polymyxa CICC 10580	300	Alo14	MYATANGYVLDLLMGDKRNLEKYVLLLEERLRKRYYQGFSLY
Ga0054570_10847	Paenibacillus polymyxa CICC 10580	432	Alo14	none
Ga0074073_100941	Paenibacillus polymyxa EBL06	465	Alo14	TIKLIISSPSRYCLRNIRIIRLKNNGQNMKKR
Ga0124138_112905	Paenibacillus polymyxa Mc5Re-14	457	Alo14	none
Ga0124138_112906	Paenibacillus polymyxa Mc5Re-14	465	Alo14	MIKPTISSL-HYYLRSIKIIPRTDNGRNMKNCLKKYSIM
Ga0176027_114965	Paenibacillus polymyxa YC0573	465	Alo14	MIRLSISSLSRYCLRNTKTIRHMNNG
Ga0176027_114966	Paenibacillus polymyxa YC0573	457	Alo14	none
Ga0126227_101758	Paenibacillus polymyxa CCI-25	432	Alo14	none
Ga0126227_101763	Paenibacillus polymyxa CCI-25	465	Alo14	none
Ga0126227_101764	Paenibacillus polymyxa CCI-25	465	Alo14	MIRLSISGLSRYCLRNTKTIRHMNNGQNMKKYLKLSNITLSK
Ga0175682_114712	Paenibacillus polymyxa J	465	Alo14	MIRLSISGLSRYCLRNTKTIRHMNNGQNMKKYLKLSNITLSK
Ga0175682_114713	Paenibacillus polymyxa J	465	Alo14	none
Ga0175683_111941	Paenibacillus polymyxa YC0136	465	Alo14	TIRITISSPSRYCLRNIRITRPKNNEQNIKK
Ga0126227_101232	Paenibacillus polymyxa CCI-25	291	Alo15	MKKALISVTMVLAFLSIALPVGNILGGLDPVIPSNHGVFSYTA
Ga0175683_112252	Paenibacillus polymyxa YC0136	291	Alo15	MKKALISVTMVLAFLSIALPVGNIVGGLDPVIPSNHGVFSYIT
Ga0069458_114875	Paenibacillus polymyxa CF05	291	Alo15	MKKALSSITMVLAFLSVALPIGNTLGDLDSVHPSNHGVFSFTA
Ga0039097_04985	Paenibacillus polymyxa WLY78	291	Alo15	MKKALISVTMALASLSIALPVGNIWGGLDPVIPSNHGVFSFSYPA
Ga0074073_1009347	Paenibacillus polymyxa EBL06	291	Alo15	MKKALSSITMVLAFLSVALPIGNTLGDLDSVHPSNHGVFSFTA
Ga0176027_115303	Paenibacillus polymyxa YC0573	291	Alo15	MKKALISVTMVLAFLSIALPVGNILGGLDPVFPSNHGVFSYTA
PPTDRAFT_05290	Paenibacillus polymyxa N.R. Smith 1105, ATCC 842	291	Alo15	MKKALSSITMVLAFLSVALPIGNTLGDLDSVHPSNHGVFSFTA
Ga0175682_115036	Paenibacillus polymyxa J	291	Alo15	MKKALISVIMVLAFLSIALPLGNILGGLDPVIPSNHGVFSYTA
Ga0132786_103345	Paenibacillus polymyxa KF-1	291	Alo15	MKKALISITMVLAFLSVALPVGNTLGQLDPVYPSNHGVFSYTA
Ga0126227_10317	Paenibacillus polymyxa CCI-25	290	Alo15	MKKALVSVMVIFALVSIVPLSGFTSSNTGSFTTFSPENHGWN
Ga0054570_108353	Paenibacillus polymyxa CICC 10580	291	Alo15	MKKALSSITMVLAFLSVALPIGNTLGDLDSVHPSNHGVFSFTA
Ga0176027_111194	Paenibacillus polymyxa YC0573	290	Alo15	MKKALVSVMVIFALVSIVPLSGFTSSNTGSFTTFSPDNHGWN
Ga0077875_114781	Paenibacillus polymyxa Sb3-1	291	Alo15	MKKALISITMVLAFLSVALPVGNTLGQLDPVYPSNHGVFSYIA
X809_26270	Paenibacillus polymyxa CR1	291	Alo15	MKKALISVTMVLAFLSIALPVGNILGGLDPVFPSNHGVFSYTA
Ga0124138_112596	Paenibacillus polymyxa Mc5Re-14	291	Alo15	MKKALISITMVLAFLSVALPVGNTLGQLDPVYPSNHGVFSYTA
Ga0077245_11183	Paenibacillus polymyxa NRRL B-30509	291	Alo15	MKKALSSITMVLAFLSVALPIGNTLGDLDSVHPLNHGVFSFTA
Ga0124138_112528	Paenibacillus polymyxa Mc5Re-14	466	Alo16	MIKKIVFSLLAFNVFILLHFPPVTPPIEDPSDVHSHGLGGWALSSPEPFA
X809_26635	Paenibacillus polymyxa CR1	466	Alo16	MIKKIVFSLLAFNVFVLLNFSPVPPPMEDPSDVHSHGLGGWAFSSLDTST
Ga0077245_10916	Paenibacillus polymyxa NRRL B-30509	466	Alo16	MIKKIVFSLLAFNVFILLHFPPVTPPIEDPSDVHSHGLGGWALSSPEPFA
Ga0176027_115379	Paenibacillus polymyxa YC0573	466	Alo16	MIKKIVFSLLAFNVFVLLNFSPVPPLWKILATSTVMGWGDGLFHPLIHLPEKV
Ga0175682_115112	Paenibacillus polymyxa J	466	Alo16	MIKKIVFSLLAFNVFVLLNFSPVTPPMEDPSDVHSHGLGGWAFSSLEPSA
Ga0039097_05081	Paenibacillus polymyxa WLY78	466	Alo16	MIKKIVFSLLAFNVFILLNFPPVTPPMEDPSDVHSHGLGGWALSSLEAST
Ga0175683_112327	Paenibacillus polymyxa YC0136	466	Alo16	MIKKLVFSLLVFNVFIILTSSPIAPPVEDPSDVHSHGVGGWALSTPEPSA
Ga0069458_114934	Paenibacillus polymyxa CF05	466	Alo16	MIKKIVFSLLAFNVFILLNFPPVTPPIEDPSDVHSHGLGGWALSSPEPSA
Ga0054570_108414	Paenibacillus polymyxa CICC 10580	466	Alo16	MIKKIVFSLLAFNVFILLNFPPVTPPIEDPSDVHSHGLGGWALSSPEPSA
Ga0077875_114848	Paenibacillus polymyxa Sb3-1	466	Alo16	MIKKIVFSLLAFNVFTLLHFPPVTPPIEDPSDVHSHGLGGWALSSPEPSA
Ga0132786_107197	Paenibacillus polymyxa KF-1	466	Alo16	MIKKIVFSLLAFNVFILLNLPPVPPPVEDSSNVHSHGLGGWAMSSHEPSA
PPTDRAFT_05358	Paenibacillus polymyxa N.R. Smith 1105, ATCC 842	466	Alo16	MIKKIVFSLLAFNVFILLNFPPVTPPIEDPSDVHSHGLGGWALSSPEPSA
Ga0126227_1012110	Paenibacillus polymyxa CCI-25	466	Alo16	MIKKIVFSLLAFNVFVLLNFSPVTPPMEDPSDVHSHGLGGWAFSSLEPSA
Ga0074073_1009413	Paenibacillus polymyxa EBL06	466	Alo16	MIKKIVFSLLAFNVFILLNFPPVTPPIEDPSDVHSHGLGGWALSSPEPSA
Ga0054570_117212	Paenibacillus polymyxa CICC 10580	293	Alo17	MKRALCMMAVALFLLGSVSNIGALVAPNNHGANSFQPNNHGANS
Ga0039097_00809	Paenibacillus polymyxa WLY78	293	Alo17	MKKALGMMAVVLFLLGNVIIPTGAATIQPNNHGMNSFQQLNNHGMNS
Ga0077245_11615	Paenibacillus polymyxa NRRL B-30509	293	Alo17	MKKALCMMAVALFLLGSVSSIGALVAPNNHGANSFQPNNHGANSFQPNNHGANS
X809_23745	Paenibacillus polymyxa CR1	297	Alo17	MKKVFITLTIVLGLIILTPPINTGSGSITPDSHGIF
Ga0124138_13185	Paenibacillus polymyxa Mc5Re-14	293	Alo17	MKKALGLMVVALFLFGSVSGIGGFAPNNHGANSFQLQPYNHGANS
Ga0175682_115252	Paenibacillus polymyxa J	283	Alo18	none
Ga0175683_112464	Paenibacillus polymyxa YC0136	294	Alo18	none
Ga0069458_115076	Paenibacillus polymyxa CF05	281	Alo18	none
Ga0074073_10114	Paenibacillus polymyxa EBL06	277	Alo18	none
Ga0132786_10759	Paenibacillus polymyxa KF-1	277	Alo18	none
Ga0126227_102518	Paenibacillus polymyxa CCI-25	283	Alo18	none
X809_27370	Paenibacillus polymyxa CR1	275	Alo18	none
Ga0039097_05217	Paenibacillus polymyxa WLY78	277	Alo18	none
Ga0077245_109151	Paenibacillus polymyxa NRRL B-30509	286	Alo18	none
Ga0124138_112386	Paenibacillus polymyxa Mc5Re-14	277	Alo18	none
Ga0077875_114992	Paenibacillus polymyxa Sb3-1	277	Alo18	none
Ga0054570_108560	Paenibacillus polymyxa CICC 10580	277	Alo18	none
Ga0176027_115528	Paenibacillus polymyxa YC0573	283	Alo18	none
Ga0126227_1013106	Paenibacillus polymyxa CCI-25	471	Alo19	MLKKMVLLIIAASFLFIVTAPVHSHDIRPQVQHGGA
Ga0175682_111302	Paenibacillus polymyxa J	471	Alo19	MLKKMVLLIIAASFLFIVTAPVHSHDIRPQVQHGGA
Ga0175682_11482	Paenibacillus polymyxa J	485	Alo19	MLKKMALLIVAASFLLIVTVPIHSHGIEPQVQHGGF
Ga0132786_101773	Paenibacillus polymyxa KF-1	471	Alo19	MLKKMALVIVAASFLLIVTVPIHSHGIEPQVQHGGA
Ga0124138_11705	Paenibacillus polymyxa Mc5Re-14	471	Alo19	MLKKMALVIVAASFLLIVTVPIHSHGIEPQVQHGGA
Ga0175683_113816	Paenibacillus polymyxa YC0136	486	Alo19	MLKKMVLLIIATSFLFIVTVPIHSHDIEPQVQHGGA
Ga0176027_111449	Paenibacillus polymyxa YC0573	441	Alo19	MLKKMVLLIVAASFLFIVTVPVHSHDIQPQVQHGGA
Ga0054570_11726	Paenibacillus polymyxa CICC 10580	477	Alo20	MLRKIVLLTIAASFLFIVTGPDQAFNHHHSIHPNVTIGGF
Ga0054570_11726	Paenibacillus polymyxa CICC 10580	477	Alo20	MLKKMVLLIIAASFLFIVTVPVQSNSHQVTPYYDPIGGA
X809_15365	Paenibacillus polymyxa CR1	473	Alo20	MLKKVAFLIIAASFLFIVTVPVQSHSHQVIQLQDVVGGA
Ga0132786_105146	Paenibacillus polymyxa KF-1	459	Alo20	QC-KTVLLIIAASFLFIATVPVQSNNHSQFVQLFDQVGGA
Ga0124138_13189	Paenibacillus polymyxa Mc5Re-14	471	Alo20	MLKKVAFLIIATSFLLFVTVPVQLHSQVIHLNDQIGGS
Ga0077245_12414	Paenibacillus polymyxa NRRL B-30509	469	Alo20	MLKKMVLLIIAASFLFIGTIPVQSNNHSQMVQLFDQVGGA
Ga0077875_112739	Paenibacillus polymyxa Sb3-1	477	Alo20	MLKKMVLLIIAASFLFIVTVPVQSNSHQVTPYYDPIGGA
Ga0077875_112739	Paenibacillus polymyxa Sb3-1	477	Alo20	MLRKIVLLTIAVSFLFIFTGPDQAFNHHHSIQPNVTIGGF
Ga0077875_112739	Paenibacillus polymyxa Sb3-1	477	Alo20	MNYTYSIYEFAQSNHTYNNTYGSTVMQSESIGDTLLA
Ga0077875_1343	Paenibacillus polymyxa Sb3-1	477	Alo20	MLRKMVLLIVAASFLFIVSGPNHAYDQHPIQLNATVGGS
Ga0039097_03900	Paenibacillus polymyxa WLY78	485	Alo20	MLKKMVLLIIAASFLFIGTIPVQSNNHSQIVQLFDQVGGA
Ga0175683_11210	Paenibacillus polymyxa YC0136	419	Alo20	NVKKMVLLMIAASFLFIATVPVQSNSHQVSPYYDPIGGA
Ga0176027_11727	Paenibacillus polymyxa YC0573	384	Alo20	MVLLMIAASFLFIVTVPAQTHDIQPHVQHGGA
Ga0126227_100589	Paenibacillus polymyxa CCI-25	478	Alo21	MLKKMILLVIAASFLFILSMPVQSHNQNQRITPQVQIGGA
X809_20860	Paenibacillus polymyxa CR1	472	Alo21	MLKKMILLVIAASFLFILAMPVQSHNQNQRITPHVQIGGA
Ga0175682_114066	Paenibacillus polymyxa J	478	Alo21	MLKKMILLVIAASFLFILSMPVQSHNQNQRITPQVQIGGA
Ga0039097_04561	Paenibacillus polymyxa WLY78	478	Alo21	MLKKMILLLIAASFLFIFTMPVQSHNQNQRITPQVQIGGA
Ga0175683_111319	Paenibacillus polymyxa YC0136	478	Alo21	MLKKMILLIIAASFLFILAMPVQSHNQNQRITPHVQIGGA
Ga0176027_114284	Paenibacillus polymyxa YC0573	478	Alo21	MLKKMILLVIAASFLFILAMPVQSHNQNQRITPHVQIGGA
Ga0126227_10116	Paenibacillus polymyxa CCI-25	470	Alo22	none
Ga0069458_112058	Paenibacillus polymyxa CF05	465	Alo22	none
Ga0054570_1111034	Paenibacillus polymyxa CICC 10580	321	Alo22	none
X809_10880	Paenibacillus polymyxa CR1	472	Alo22	MLRKMVLLIVAASFLFFVAVPNHDYNQHHIIQLNDTIGGA
Ga0175682_112166	Paenibacillus polymyxa J	470	Alo22	none
Ga0132786_1011276	Paenibacillus polymyxa KF-1	453	Alo22	MLRKMVLLIVAASFLFIVAVPNHDYNQHHIIQLNDTIGGA
Ga0124138_11198	Paenibacillus polymyxa Mc5Re-14	453	Alo22	MLRKMVLLIVAASFLFIVAVPNHDYNQHHIIQLNDTIGGA
Ga0077245_102466	Paenibacillus polymyxa NRRL B-30509	471	Alo22	none
Ga0039097_02963	Paenibacillus polymyxa WLY78	476	Alo22	MLKKMVLLIIATSFLFIATVPVQSHSHIQLNDQIGGM
Ga0175683_114700	Paenibacillus polymyxa YC0136	478	Alo22	MVKKMVLLIVVTSFLFIVYVPVQSHNQIIHLQETIGGA
Ga0175683_114178	Paenibacillus polymyxa YC0136	471	Alo22	MLKKMVLLIIAASFLFIVTVPVQSHSHIQLHDQVGGF
Ga0176027_112309	Paenibacillus polymyxa YC0573	477	Alo22	MLKKMVLLIIAASFLFIVTVPVHSHSHIQLNDQVGGA
(*) Signal sequence manually inferred (see Materials and methods).
Putative degenerate sequences shown in grey
