## Supplementary material for "Peptide-based quorum sensing systems in *Paenibacillus polymyxa*": Table S3: Alo systems in P. terrae NRRL B-30644

### Sheet: Table S3
Table S3: Alo systems in P. terrae NRRL B-30644
AloR Locus Tag	AloP small ORF sequence (predicted signal sequence)	DownstreamSpo0E-like gene	Signal sequence identified
Ga0077246_10016	MIKKITFFLLAFNFFIILNSSPIAPPVEDPSGAHSHGMGGWSFSSRDTSD		yes
Ga0077246_100116	none	yes
Ga0077246_100123	MKNKLRLLLLVTILLLVAIVIIPIQHLENGSTYKPFEQHGGV (*)		yes
Ga0077246_100152	MIKKMALLLAAVSFVLVLVLPVQAKDPTLGIFKPQEHIGSA	yes	yes
Ga0077246_1001119	MKKALISVTMVLVFLSIVIPAGTVLGELDPVNPANHGVFSVTV		yes
Ga0077246_1001127	MKKLLQLTMDYLLPIVLACLSVSKPMPLLKYWLGMTCGKELTKKIAFNLSNN	yes	yes
Ga0077246_1002123	MKRIMLMITAPAGIYNLCHSSLHRSYSCEDVSGQKGTFSFFNATVFCDF
Ga0077246_1002149	MLKKMVLLIVAASFLFIITVPVQSNNHDQGIQPLEQHGGA		yes
Ga0077246_1003125	MKRKVILTLFVTSFMLVAVVTTPTQFQDKGSSYEPTGHHGGI		yes
Ga0077246_10051	MLKKMVLLIIAASFLFIFTVPDQALNHHHSIQPYVTIGGA		yes
Ga0077246_1006115	MKRKVILSFLVTGFILVAIVVPPFQYQEKGSAYEPTGQHGGM		yes
Ga0077246_10082	none
Ga0077246_100816	MKCKILLTFLVTSFILVSLVTVPLQFQDKEPSYQPNHHGEM	yes	yes
Ga0077246_101062	MKKLISQPLSLSLFSLLVFVTSHDLISVFYHGANH		yes
Ga0077246_10113	MLKKMVLLIVASSFLFILTVPVESHNHDDGIQPLVQHGGF	yes	yes
Ga0077246_101479	MKRKVILTLLVSSFMLVAVVTVPLQFHDKELGYQPTHHGEM		yes
Ga0077246_101937	none
Ga0077246_102137	MIKKMALLLAAISFVLVLVLPVQPKDPALGTFKPQDHVGTA		yes
Ga0077246_102373	none
Ga0077246_102843	MIKKMALFLTVTGFLLVFALPVQANHQAHGIVQLQDYIGGA	yes	yes
Ga0077246_102914	MKKGYSMVLALGILFFSIFPLYYPINGEHSDRIILFNHGMG (*)	yes	yes
Ga0077246_102916	none
Ga0077246_102917	none
Ga0077246_104139	MLRKMVLLIVAASFLFIANGPNHAYDQHHSIQLHDVVGGA		yes
Ga0077246_104328	none
Ga0077246_105216	none	yes
Ga0077246_105239	MKNKMVLTLLVTSFALLMVVIIPYPYQEKGSTFEPTGHHGGF	yes	yes
Ga0077246_105345	MKRKIALLCLATSLLLVLIVPVLAHEPIFKPLIQNGNG		yes
Ga0077246_10546	none
Ga0077246_10614	MIKKMALILVAASFLLVFGVPVQHPTSGTFQPQDHVGTF	yes	yes
Ga0077246_106515	VKGLISAFITISFVSAIFFGNGQILIKPPTTVIEPLDHGMDH		yes
Ga0077246_107111	MIKKMAFFLVVTSFLLVFALPIQASYLSPGTIQTQGHIGGL	yes	yes
Ga0077246_107122	MLKKTVLLIVAASFLFIVTGPVQSNSHQVIPLHDPIGGF		yes
Ga0077246_107318	MLKKMVLLIVASSFLFFVAVPAQTHNHDQGIQTLVQIGGF		yes
Ga0077246_108511	MKRAFYTMAVALFLLGSIIVPASISTTPIHTNNHGMDH		yes
Ga0077246_108512	none
Ga0077246_10995	MKKKIALLCLAVSFALVFFVSTQPQGPIFKPMIQHGNG		yes
Ga0077246_110510	none	yes
Ga0077246_11185	MKKALISVVMIFSLISVVIPVAGFTNGNTVTSTPSNHGW		yes
Ga0077246_11315	MKHTYKVLKSDIELFAAALDQVRVYLDTAVLGEDSVDIFGLRRR
Ga0077246_11315	MLKKVVMLIVASSFLFTLTVPIYMNSHNEGVQIFATHGGA		yes
(*) Signal sequence manually inferred (see Materials and methods).
