## Supplementary material for "Peptide-based quorum sensing systems in *Paenibacillus polymyxa*": Table S4: All peptide fragments detected in mass spectrometry analysis

### Sheet: Table S4
Table S4: All peptide fragments detected in mass spectrometry analysis					P. polymyxa MS/MS count												B. subtilis MS/MS count				CTRL
Alo/Phr	Full ORF / Signal sequence / Known mature peptide	Identified Sequence	Full ORF / identified sequence	Primary MS/MS Count	log_B-1	log_B-2	log_C-1	log_C-2	log_D-1	log_D-2	stat_B-1	stat_B-2	stat_C-1	stat_C-2	stat_D-1	stat_D-2	Bsub_log_B-1	Bsub_log_B-2	Bsub_stat_B-1	Bsub_stat_B-2	ctrl-1	ctrl-2	Length	Mass	Charges	PEP	Score
AloP2	MLKKTVLLIIAASFLLFIVTVPDQAFNHHSIQPQVTIGGA	LLFIVTVPDQAFNHH	MLKKTVLLIIAASFLLFIVTVPDQAFNHHSIQPQVTIGGA	2		2																	15	1749.92	2	0.0019925	96.342
AloP2	MLKKTVLLIIAASFLLFIVTVPDQAFNHHSIQPQVTIGGA	LLFIVTVPDQAFNHHSIQPQ	MLKKTVLLIIAASFLLFIVTVPDQAFNHHSIQPQVTIGGA	1		1																	20	2303.21	2	0.017625	58.172
AloP2	MLKKTVLLIIAASFLLFIVTVPDQAFNHHSIQPQVTIGGA	FIVTVPDQAFNHH	MLKKTVLLIIAASFLLFIVTVPDQAFNHHSIQPQVTIGGA	1									1										13	1523.75	2	0.00054305	103.55
AloP2	MLKKTVLLIIAASFLLFIVTVPDQAFNHHSIQPQVTIGGA	PDQAFNHHSIQPQVT	MLKKTVLLIIAASFLLFIVTVPDQAFNHHSIQPQVTIGGA	1	1																		15	1717.82	3	0.0084939	45.33
AloP4	MKRKIILTILVTSFMLLTLVNPSAGYQNSEHNYEPAQHGEM	TLVNPSAGYQNSEH	MKRKIILTILVTSFMLLTLVNPSAGYQNSEHNYEPAQHGEM	5		2			2	1													14	1515.7	2	7.5756e-07	110.86
AloP4	MKRKIILTILVTSFMLLTLVNPSAGYQNSEHNYEPAQHGEM	VNPSAGYQNSEH	MKRKIILTILVTSFMLLTLVNPSAGYQNSEHNYEPAQHGEM	1					1														12	1301.56	2	0.011734	64.297
AloP4	MKRKIILTILVTSFMLLTLVNPSAGYQNSEHNYEPAQHGEM	SFMLLTLVNPSAGYQNSEH	MKRKIILTILVTSFMLLTLVNPSAGYQNSEHNYEPAQHGEM	1					1														19	2107	2	0.015317	43.798
AloP9	MFKKVVLLIIAASFLLIVTVPDQAFNHHHSIQPNVTIGGF	LLIVTVPDQAFNHHH	MFKKVVLLIIAASFLLIVTVPDQAFNHHHSIQPNVTIGGF	1					1														15	1739.91	3	0.00057501	45.28
AloP9	MFKKVVLLIIAASFLLIVTVPDQAFNHHHSIQPNVTIGGF	SFLLIVTVPDQAFNHHH	MFKKVVLLIIAASFLLIVTVPDQAFNHHHSIQPNVTIGGF	1		1																	17	1974.01	3	0.013331	46.319
AloP9	MFKKVVLLIIAASFLLIVTVPDQAFNHHHSIQPNVTIGGF	FLLIVTVPDQAFNHH	MFKKVVLLIIAASFLLIVTVPDQAFNHHHSIQPNVTIGGF	1	1																		15	1749.92	2	0.001908	91.584
AloP10α	MLRKMALLIVATSFLFIVTLPVQTDGQHQNIVLYDQHGGA	LFIVTLPVQTDGQHQNIVL	MLRKMALLIVATSFLFIVTLPVQTDGQHQNIVLYDQHGGA	6	1	1			1	1			1	1									19	2134.18	2	1.1618e-05	89.548
AloP10α	MLRKMALLIVATSFLFIVTLPVQTDGQHQNIVLYDQHGGA	LFIVTLPVQTDGQHQNIVLY	MLRKMALLIVATSFLFIVTLPVQTDGQHQNIVLYDQHGGA	3	1	1			1														20	2297.24	2	2.7151e-06	65.395
AloP10α	MLRKMALLIVATSFLFIVTLPVQTDGQHQNIVLYDQHGGA	LFIVTLPVQTDGQHQNIVLYDQHGGA	MLRKMALLIVATSFLFIVTLPVQTDGQHQNIVLYDQHGGA	3	1	2																	26	2862.47	3	0.00071236	50.783
AloP10α	MLRKMALLIVATSFLFIVTLPVQTDGQHQNIVLYDQHGGA	LFIVTLPVQTDGQHQNIV	MLRKMALLIVATSFLFIVTLPVQTDGQHQNIVLYDQHGGA	2					1				1										18	2021.09	2	0.010354	48.284
AloP10β	MLKKTVMLIIASSFLFTLAVPIYVDGHIGGFQVFATHGGA	TLAVPIYVDGHIGGFQVF	MLKKTVMLIIASSFLFTLAVPIYVDGHIGGFQVFATHGGA	3		1				1			1										18	1932.01	2	0.0017071	63.727
AloP10β	MLKKTVMLIIASSFLFTLAVPIYVDGHIGGFQVFATHGGA	YVDGHIGGFQVF	MLKKTVMLIIASSFLFTLAVPIYVDGHIGGFQVFATHGGA	3					1				1	1									12	1337.64	2	0.0033289	81.548
AloP11	MKKKMVFFLAVSFGLMFVASAQLPFEQHQASGLISTQGYIGGA	EQHQASGLISTQ	MKKKMVFFLAVSFGLMFVASAQLPFEQHQASGLISTQGYIGGA	10	2	2			2	1			2	1									12	1297.63	2	5.4468e-29	173.64
AloP11	MKKKMVFFLAVSFGLMFVASAQLPFEQHQASGLISTQGYIGGA	SAQLPFEQHQASGLISTQ	MKKKMVFFLAVSFGLMFVASAQLPFEQHQASGLISTQGYIGGA	5	1				1	1			1	1									18	1940.96	2	2.8976e-31	191.63
AloP11	MKKKMVFFLAVSFGLMFVASAQLPFEQHQASGLISTQGYIGGA	GLMFVASAQLPFEQHQASGLISTQ	MKKKMVFFLAVSFGLMFVASAQLPFEQHQASGLISTQGYIGGA	4	1	1			1	1													24	2559.28	2	0.00057618	84.508
AloP11	MKKKMVFFLAVSFGLMFVASAQLPFEQHQASGLISTQGYIGGA	AQLPFEQHQASGLISTQ	MKKKMVFFLAVSFGLMFVASAQLPFEQHQASGLISTQGYIGGA	2	1		1																17	1853.93	2	6.5206e-06	95.417
AloP11	MKKKMVFFLAVSFGLMFVASAQLPFEQHQASGLISTQGYIGGA	ASAQLPFEQHQASGLISTQ	MKKKMVFFLAVSFGLMFVASAQLPFEQHQASGLISTQGYIGGA	2			1	1															19	2012	2	0.0035009	60.196
AloP11	MKKKMVFFLAVSFGLMFVASAQLPFEQHQASGLISTQGYIGGA	SAQLPFEQHQASGLISTQGYIGGA	MKKKMVFFLAVSFGLMFVASAQLPFEQHQASGLISTQGYIGGA	1	1																		24	2459.21	2	0.0004953	60.918
AloP13	MKKVFLSLLLSLIVVSNIGNLSYFHNITIGNGSQITVSSHGRGG	SYFHNITIGNGSQITVS	MKKVFLSLLLSLIVVSNIGNLSYFHNITIGNGSQITVSSHGRGG	2	2																		17	1836.9	2	0.00053438	68.069
AloP13	MKKVFLSLLLSLIVVSNIGNLSYFHNITIGNGSQITVSSHGRGG	FHNITIGNGSQITVS	MKKVFLSLLLSLIVVSNIGNLSYFHNITIGNGSQITVSSHGRGG	1	1																		15	1586.81	2	0.00083331	61.353
AloP15	MKKALSSITMVLAFLSVALPIGNTLGDLDSVHPSNHGVFSFTA	SVALPIGNTLGDLDSVHPSNHGVFSFTA	MKKALSSITMVLAFLSVALPIGNTLGDLDSVHPSNHGVFSFTA	11	1	2			1	3			3	1									28	2851.41	2;3	4.5292e-06	44.555
AloP15	MKKALSSITMVLAFLSVALPIGNTLGDLDSVHPSNHGVFSFTA	SVALPIGNTLGDLDSVHPS	MKKALSSITMVLAFLSVALPIGNTLGDLDSVHPSNHGVFSFTA	8			2	2		1		1			1	1							19	1890.97	2	1.2084e-07	100.38
AloP15	MKKALSSITMVLAFLSVALPIGNTLGDLDSVHPSNHGVFSFTA	FLSVALPIGNTLGDLDSVHPS	MKKALSSITMVLAFLSVALPIGNTLGDLDSVHPSNHGVFSFTA	4					1	1			1	1									21	2151.12	2	4.8579e-06	82.705
AloP15	MKKALSSITMVLAFLSVALPIGNTLGDLDSVHPSNHGVFSFTA	SVALPIGNTLGDLDSVHPSNHGVFSF	MKKALSSITMVLAFLSVALPIGNTLGDLDSVHPSNHGVFSFTA	4	1					1			2										26	2679.33	3	0.00010496	63.122
AloP15	MKKALSSITMVLAFLSVALPIGNTLGDLDSVHPSNHGVFSFTA	SVALPIGNTLGDL	MKKALSSITMVLAFLSVALPIGNTLGDLDSVHPSNHGVFSFTA	3			1								1	1							13	1268.7	2	0.0020952	86.67
AloP15	MKKALSSITMVLAFLSVALPIGNTLGDLDSVHPSNHGVFSFTA	ALPIGNTLGDLDSVHPS	MKKALSSITMVLAFLSVALPIGNTLGDLDSVHPSNHGVFSFTA	1					1														17	1704.87	2	0.027178	42.843
AloP15	MKKALSSITMVLAFLSVALPIGNTLGDLDSVHPSNHGVFSFTA	SVALPIGNTLGDLDSVHPSNHGVF	MKKALSSITMVLAFLSVALPIGNTLGDLDSVHPSNHGVFSFTA	1		1																	24	2445.23	3	0.019644	31.473
AloP15	MKKALSSITMVLAFLSVALPIGNTLGDLDSVHPSNHGVFSFTA	VALPIGNTLGDLDSVHPSNHGVFSFTA	MKKALSSITMVLAFLSVALPIGNTLGDLDSVHPSNHGVFSFTA	1					1														27	2764.38	3	0.0072693	31.566
AloP16	MIKKIVFSLLAFNVFILLNFPPVTPPIEDPSDVHSHGLGGWALSSPEPSA	ILLNFPPVTPPIEDPSDVH	MIKKIVFSLLAFNVFILLNFPPVTPPIEDPSDVHSHGLGGWALSSPEPSA	10			1	3			1	2			1	2							19	2099.09	2	3.1209e-05	84.507
PhrA	MKSKWMSGLLLVAVGFSFTQVMVHAGETANTEGKTFHIAARNQT	GETANTEGKTFHIA	MKSKWMSGLLLVAVGFSFTQVMVHAGETANTEGKTFHIAARNQT	3															1	2			14	1474.71	2	4.5797e-07	113.61
PhrC	MKLKSKLFVICLAAAAIFTAAGVSANAEALDFHVTERGMT	AIFTAAGVSANAEALDFHVT	MKLKSKLFVICLAAAAIFTAAGVSANAEALDFHVTERGMT	6													1		3	2			20	2004	2	6.3224e-08	78.964
PhrC	MKLKSKLFVICLAAAAIFTAAGVSANAEALDFHVTERGMT	GVSANAEALDFHVTERGMT	MKLKSKLFVICLAAAAIFTAAGVSANAEALDFHVTERGMT	6															3	3			19	2003.94	2;3	5.1224e-11	144.27
PhrC	MKLKSKLFVICLAAAAIFTAAGVSANAEALDFHVTERGMT	AIFTAAGVSANAEALDFHVTERGMT	MKLKSKLFVICLAAAAIFTAAGVSANAEALDFHVTERGMT	3															2	1			25	2578.25	3	0.0077507	40.404
PhrC	MKLKSKLFVICLAAAAIFTAAGVSANAEALDFHVTERGMT	GVSANAEALDFHVT	MKLKSKLFVICLAAAAIFTAAGVSANAEALDFHVTERGMT	3															1	2			14	1429.68	2	3.226e-08	117.52
PhrC	MKLKSKLFVICLAAAAIFTAAGVSANAEALDFHVTERGMT	LDFHVTERGMT	MKLKSKLFVICLAAAAIFTAAGVSANAEALDFHVTERGMT	1																1			11	1304.62	2	0.052599	51.092
PhrF	MKLKSKLLLSCLALSTVFVATTIANAPTHQIEVAQRGMI	STVFVATTIANAPTHQIEVA	MKLKSKLLLSCLALSTVFVATTIANAPTHQIEVAQRGMI	14													4	2	4	4			20	2069.08	2;3	5.0137e-143	227.42
PhrF	MKLKSKLLLSCLALSTVFVATTIANAPTHQIEVAQRGMI	TVFVATTIANAPTHQIEVA	MKLKSKLLLSCLALSTVFVATTIANAPTHQIEVAQRGMI	9													4	1	2	2			19	1982.05	2;3	4.0762e-39	168.31
PhrF	MKLKSKLLLSCLALSTVFVATTIANAPTHQIEVAQRGMI	TIANAPTHQIEVA	MKLKSKLLLSCLALSTVFVATTIANAPTHQIEVAQRGMI	7													1	1	2	3			13	1363.71	2	1.3549e-17	160
PhrF	MKLKSKLLLSCLALSTVFVATTIANAPTHQIEVAQRGMI	TTIANAPTHQIEVA	MKLKSKLLLSCLALSTVFVATTIANAPTHQIEVAQRGMI	4													1		1	2			14	1464.76	2	7.6039e-36	170.02
PhrF	MKLKSKLLLSCLALSTVFVATTIANAPTHQIEVAQRGMI	VFVATTIANAPTHQIEVA	MKLKSKLLLSCLALSTVFVATTIANAPTHQIEVAQRGMI	4														1	1	2			18	1881	2	0.00016867	84.289
PhrF	MKLKSKLLLSCLALSTVFVATTIANAPTHQIEVAQRGMI	NAPTHQIEVA	MKLKSKLLLSCLALSTVFVATTIANAPTHQIEVAQRGMI	3															2	1			10	1078.54	2	0.016321	72.485
PhrF	MKLKSKLLLSCLALSTVFVATTIANAPTHQIEVAQRGMI	TIANAPTHQIE	MKLKSKLLLSCLALSTVFVATTIANAPTHQIEVAQRGMI	3															1	2			11	1193.6	2	0.00019269	115.82
PhrF	MKLKSKLLLSCLALSTVFVATTIANAPTHQIEVAQRGMI	TIANAPTHQIEVAQRGMI	MKLKSKLLLSCLALSTVFVATTIANAPTHQIEVAQRGMI	3													1	1		1			18	1949.02	2;3	4.8012e-06	79.805
PhrF	MKLKSKLLLSCLALSTVFVATTIANAPTHQIEVAQRGMI	TTIANAPTHQIE	MKLKSKLLLSCLALSTVFVATTIANAPTHQIEVAQRGMI	2															1	1			12	1294.65	2	0.0032597	85.958
PhrF	MKLKSKLLLSCLALSTVFVATTIANAPTHQIEVAQRGMI	IANAPTHQIEVA	MKLKSKLLLSCLALSTVFVATTIANAPTHQIEVAQRGMI	1															1				12	1262.66	2	0.0035836	79.974
PhrF	MKLKSKLLLSCLALSTVFVATTIANAPTHQIEVAQRGMI	STVFVATTIANAPT	MKLKSKLLLSCLALSTVFVATTIANAPTHQIEVAQRGMI	1																1			14	1391.73	2	0.017397	51.268
PhrF	MKLKSKLLLSCLALSTVFVATTIANAPTHQIEVAQRGMI	TVFVATTIANAPTHQIE	MKLKSKLLLSCLALSTVFVATTIANAPTHQIEVAQRGMI	1															1				17	1811.94	2	8.9272e-08	72.496
PhrF	MKLKSKLLLSCLALSTVFVATTIANAPTHQIEVAQRGMI	TVFVATTIANAPTHQIEVAQRGMI	MKLKSKLLLSCLALSTVFVATTIANAPTHQIEVAQRGMI	2													1	1					24	2567.35	3	0.00023734	50.827
PhrF	MKLKSKLLLSCLALSTVFVATTIANAPTHQIEVAQRGMI	STVFVATTIAN	MKLKSKLLLSCLALSTVFVATTIANAPTHQIEVAQRGMI	1																1			11	1122.59	1	0.021286	67.169
PhrG	MKRFLIGAGVAAVILSGWFIADHQTHSQEMKVAEKMIG	HQTHSQEMK	MKRFLIGAGVAAVILSGWFIADHQTHSQEMKVAEKMIG	2															2				9	1124.5	2;3	1.9414e-12	179.37
PhrG	MKRFLIGAGVAAVILSGWFIADHQTHSQEMKVAEKMIG	DHQTHSQEMKVA	MKRFLIGAGVAAVILSGWFIADHQTHSQEMKVAEKMIG	1															1				12	1409.64	3	0.010274	65.842
PhrG	MKRFLIGAGVAAVILSGWFIADHQTHSQEMKVAEKMIG	AVILSGWFIADH	MKRFLIGAGVAAVILSGWFIADHQTHSQEMKVAEKMIG	1															1				12	1327.69	2	0.023641	56.378
PhrH	MPIKKKVMMCLAVTLVFGSMSFPTLTNSGGFKESTDRNTTYIDHSPYKLSDQKKALS	SFPTLTNSGGFKESTDRNTT	MPIKKKVMMCLAVTLVFGSMSFPTLTNSGGFKESTDRNTTYIDHSPYKLSDQKKALS	3															2	1			20	2159.01	2;3	0.0010675	59.306
PhrH	MPIKKKVMMCLAVTLVFGSMSFPTLTNSGGFKESTDRNTTYIDHSPYKLSDQKKALS	FPTLTNSGGFK	MPIKKKVMMCLAVTLVFGSMSFPTLTNSGGFKESTDRNTTYIDHSPYKLSDQKKALS	2															1	1			11	1167.59	2	0.014744	65.246
PhrH	MPIKKKVMMCLAVTLVFGSMSFPTLTNSGGFKESTDRNTTYIDHSPYKLSDQKKALS	YIDHSPYKL	MPIKKKVMMCLAVTLVFGSMSFPTLTNSGGFKESTDRNTTYIDHSPYKLSDQKKALS	2															1	1			9	1134.57	2	0.025868	84.498
PhrH	MPIKKKVMMCLAVTLVFGSMSFPTLTNSGGFKESTDRNTTYIDHSPYKLSDQKKALS	YIDHSPYKLSDQ	MPIKKKVMMCLAVTLVFGSMSFPTLTNSGGFKESTDRNTTYIDHSPYKLSDQKKALS	2															1	1			12	1464.69	2	4.8795e-12	169.65
PhrH	MPIKKKVMMCLAVTLVFGSMSFPTLTNSGGFKESTDRNTTYIDHSPYKLSDQKKALS	YIDHSPYKLS	MPIKKKVMMCLAVTLVFGSMSFPTLTNSGGFKESTDRNTTYIDHSPYKLSDQKKALS	1															1				10	1221.6	2	0.016293	69.628
PhrI	MKISRILLAAVILSSVFSITYLQSDHNTEIKVAADRVGA	YLQSDHNTEIKVA	MKISRILLAAVILSSVFSITYLQSDHNTEIKVAADRVGA	1															1				13	1516.75	2	0.010262	61.56
PhrI	MKISRILLAAVILSSVFSITYLQSDHNTEIKVAADRVGA	SSVFSITYLQSDHNT	MKISRILLAAVILSSVFSITYLQSDHNTEIKVAADRVGA	1																1			15	1697.79	2	0.00030525	66.262
PhrK	MKKLVLCVSILAVILSGVALTQLSTDSPSNIQVAERPVGG	AVILSGVALTQLSTDSPSNIQVA	MKKLVLCVSILAVILSGVALTQLSTDSPSNIQVAERPVGG	6													2	2	1	1			23	2283.23	2	2.2668e-08	76.728
PhrK	MKKLVLCVSILAVILSGVALTQLSTDSPSNIQVAERPVGG	STDSPSNIQVAERPVGG	MKKLVLCVSILAVILSGVALTQLSTDSPSNIQVAERPVGG	4															2	2			17	1712.83	2	0.0021692	62.732
PhrK	MKKLVLCVSILAVILSGVALTQLSTDSPSNIQVAERPVGG	SGVALTQLSTDSPSNIQVAERPVGG	MKKLVLCVSILAVILSGVALTQLSTDSPSNIQVAERPVGG	3															2	1			25	2482.27	2;3	1.304e-20	146.16
* The 3 biological replicates for P. polymyxa are indicated by letters (B,C,D), and the 2 technical replicates are indicated by numbers (1,2).
